# mtDNA replication in dysfunctional mitochondria promotes deleterious heteroplasmy via the UPR^mt^

**DOI:** 10.1101/2020.09.01.274472

**Authors:** Qiyuan Yang, Pengpeng Liu, Nadine S. Anderson, Tomer Shpilka, YunGuang Du, Nandhitha Uma Naresh, Kevin Luk, Josh Lavelle, Rilee D. Zeinert, Peter Chien, Scot A. Wolfe, Cole M. Haynes

## Abstract

The accumulation of deleterious mitochondrial genomes (ΔmtDNAs) underlies inherited mitochondrial diseases and contributes to the aging-associated decline in mitochondrial function. In heteroplasmic cells, oxidative phosphorylation (OXPHOS) function declines as the population of ΔmtDNAs increase relative to wildtype mtDNAs. In response to mitochondrial perturbations, the bZIP protein ATFS-1 induces a transcription program to promote the recovery of mitochondrial function. Paradoxically, ATFS-1 is also required to maintain ΔmtDNAs in heteroplasmic worms. However, the mechanism(s) by which ATFS-1 promotes ΔmtDNA accumulation relative to wildtype mtDNAs is unclear. Here, we show that mitochondrial-localized ATFS-1 binds almost exclusively to ΔmtDNAs in heteroplasmic worms. Moreover, we demonstrate that mitochondrial ATFS-1 promotes the preferential binding of the mtDNA replicative polymerase (POLG) to ΔmtDNAs. Interestingly, inhibition of the mtDNA-bound protease LONP-1 increased ATFS-1 and POLG binding to wildtype mtDNAs. Furthermore, LONP-1 inhibition in *C. elegans* and human cybrid cells improved the heteroplasmy ratio and restored OXPHOS function. Our findings suggest that ATFS-1 promotes mtDNA replication by recruiting POLG to mtDNA in a manner that is antagonized by LONP-1. We speculate that this mechanism promotes the repair and expansion of the mitochondrial network by synchronizing mtDNA replication with UPR^mt^ activation driven by nuclear ATFS-1 activity. However, this repair mechanism cannot resolve OXPHOS defects in mitochondria harboring ΔmtDNAs, resulting in an accumulation of ATFS-1 in dysfunctional mitochondria and constitutive replication of ΔmtDNAs.
