## Supplementary table 1 for "mtDNA replication in dysfunctional mitochondria promotes deleterious heteroplasmy via the UPR^mt^"

### Sheet: Sheet1
Supplementary Table 1. Primers for qPCR, qRT-PCR, mtDNA quantitation and gene editing
Primer Name:	Primer sequence
C. elegans primers
ΔmtDNA; uaDf5	F: 5'-TTGCTTTTTCTTTATATGTTTTG-3'
	R: 5'-TTTATTTAATTTGGTTAAACAAGAGGT-3'
WT mtDNA	F: 5'-GCTTTTTCTTTATATGTTTTGTG-3'
	R: 5'- TCACCTTCAGAAAAATCAAATGG-3'
Total mtDNA	F: 5'-GCAGTCTTAGCGTGAGGACATTA-3'
	R: 5'-AAACATAAAACATAAATAGAACTAACCA-3'
hsp-6; qRT-PCR	F: 5'-GAAGATACGAAGACCCAGAGGTTC-3'
	R: 5'-CAACCTGAGATGGGGAATACACT-3'
act-3; qRT-PCR	F: 5'-ATCCGTAAGGACTTGTACGCCAAC-3'
	R: 5'-CGATGATCTTGATCTTCATGGTTG-3'
Cybrid cell primers; human
KSS cells, KSS mtDNA	F: 5'-AGAGAACCAACACCTCTTTACAGTGA-3'
	R: 5'-AGGGTGGGGTTATTTTCGTTAATG-3'
KSS cells, WT mtDNA	F: 5'-AAGCACTGCTTATTACAATTTTACTGGG-3'
	R: 5'-TTGAGCCAATAATGACGTGAAGTCC-3'
Beta 2 myoglobin (B2M)	F: 5'-GCTGGGTAGCTCTAAACAATGTATTCA-3'
	R: 5'-CCATGTACTAACAAATGTCTAAAATGGT-3'
CoxI G6930A sequencing primer F	5`-ctacacgacgctcttccgatct-CCTCCGCTACCATAATCATCGCTA
CoxI G6930A sequencing primer R	5' -agacgtgtgctcttccgatct-GTGATGAGTTTGCTAATACAATGCCAG
	Lower case letters are the bar code
crRNAs
atfs-1ΔNLS	/AltR1/rArUrUrCrArArCrArUrUrCrGrArGrCrUrCrGrArUrGrUrUrUrUrArGrArGrCrUrArUrGrCrU/AltR2/
lonp1FLAG	/AlTR1/rArArGrArArArGrGrGrArCrArCrGrUrArUrUrArUrGrUrUrUrUrArGrArGrCrUrArUrGrCrU/AlTR2/
Replacement templates
atfs-1ΔNLS	AGAAACGTGGAGTTGTTCTGAAGCCTTCAGTCGACGAGGAAACCGATCGAGCTCGAATGTTGAATAGAATAGCAGCAGTTCGGTATAGAGAGAAGAAACGAGCC
lonp-1FLAG	ATATTCGATTCGTTTCGCATTATGATGAGCTCTACGAGCATCTCTTCCAAGGATCCGACTACAAGGACGATGACGACAAGGGATCTGACTACAAGGACGATGACGACAAGGGATCTGACTACAAGGACGATGACGACAAGTAATAATACGTGTCCCTTTCTTTCACCCCCAGTTAATACCTTTCAGATAGATTTTG
