## Supplementary table 2 for "mtDNA replication in dysfunctional mitochondria promotes deleterious heteroplasmy via the UPR^mt^"

### Sheet: Sheet1
Supplementary Table 2. Antibodies
Antibody	Source	Catalog Number	Peptide sequence
HMG-5 (TFAM)	Thermo	Customized	LQKWEAEQKENADQ
POLG	Thermo	Customized	DGVAWTVDDLLKLTGGKLD
LONP-1	Thermo	Customized	ELDIRFVSHYDELYEHLFQ
ATFS-1	Nargund et al., Science 2012	Customized
ANTI-FLAG® M2	Sigma	F1804
Anti-α-Tubulin	Sigma	T9026
Normal Rabbit IgG	Cell Signaling Tech	2729
Mouse mAb IgG1	Cell Signaling Tech	5415
LONP1 Rabbit mAb	Cell Signaling Tech	28020
NDUFS3	Abcam	ab14711
